# Bold but not innovative in an urban exploiter, the red fox (*Vulpes vulpes*)

**DOI:** 10.1101/2022.11.04.515174

**Authors:** F. Blake Morton, Marieke Gartner, Ellie-Mae Norrie, Yacob Haddou, Carl D. Soulsbury, Kristy A. Adaway

**Affiliations:** Department of Psychology, University of Hull, Hull, UK; Atlanta Zoo, Atlanta, Georgia, USA; Institute of Biodiversity, Animal Health and Comparative Medicine, University of Glasgow, Glasgow, UK; School of Life and Environmental Sciences, University of Lincoln, Lincoln, UK

**Keywords:** behavioural flexibility, boldness, human-wildlife conflict, neophobia, problem-solving, urbanisation

## Abstract

Urbanisation is the fastest form of landscape transformation on the planet, but researchers’ understanding of the relationships between urbanisation and animal adaptability is still in its infancy. In terms of foraging, bold and innovative behaviours are proposed to help urban animals access, utilise, and exploit novel anthropogenic food sources. Red foxes (*Vulpes vulpes*) are one of the best known and widespread urban-dwelling species. However, despite frequent stories, images, and videos portraying them as “pests” due to their exploitation of food-related objects (e.g., raiding the contents of outdoor bins), it is unknown whether they are bolder and more innovative in terms of their likelihood of exploiting these resources compared to rural populations. In the current study, we gave novel food-related objects to foxes from 104 locations (one object per location) across a large urban-rural gradient. To access the food, foxes had to use behaviours necessary for exploiting many food-related objects in the real world (e.g., biting, pushing, pulling, or lifting human-made materials). Despite all foxes acknowledging the objects, foxes from 31 locations touched them, while foxes from 12 locations gained access to the food inside. A principal component analysis of urban and other landscape variables (e.g., road, greenspace, and human population density) revealed that urbanisation was significantly and positively related to the likelihood of foxes touching, but not exploiting, the objects. Thus, while urban foxes may be bolder than rural populations in terms of their willingness to physically touch novel food-related objects, our findings are inconsistent with the notion that they are more innovative and pose a general nuisance to people by exploiting these anthropogenic resources.

**Highlights:**

- The impact of urbanisation on animal adaptability remains unclear
- Bold and innovative behaviour may help some urban species thrive
- We studied wild red foxes’ responses to novel food-related objects
- Urban foxes were bolder, but not more innovative, than rural foxes
- Urbanisation may favour bolder, not more innovative, fox behaviour
