## Supplementary material for "Bold but not innovative in an urban exploiter, the red fox (*Vulpes vulpes*)": Dataset S1_Fox behaviour

### Sheet: Full dataset
Location	Date object was deployed by researcher	Date object was retrieved by researcher	Fox detected on camera within this period?	Fox acknowledge object within this period?	Fox touch object within this period?	Fox solve object within this period?	Total number days object at location (before researcher retrieved it)	Date of first video where fox acknowledges object	Total hours of camera operation since first fox acknowledged object	Object Type (See Table 2 in paper)	Food condition (See Table S1 in paper)	Deodoriser?	PCA 1 (Wilderness)	PCA 2 (Urbanisation)	PCA 3 (Biodiversity)
1	2021-08-16	2021-08-31	1	1	0	0	16	2021-08-16	14 days, 8 hours, 41 minutes, 49 seconds	A	1	0	-0.9403	1.54607	-0.81874
2	2021-08-16	2021-08-31	1	1	0	0	16	2021-08-17	14 days, 4 hours, 29 minutes, 39 seconds	D	1	0	-1.07865	1.11256	0.50925
3	2021-08-16	2021-08-31	1	1	0	0	16	2021-08-17	13 days, 12 hours, 52 minutes, 57 seconds	B	1	0	-0.9938	1.28084	0.40329
4	2021-08-16	2021-08-31	1	1	0	0	16	2021-08-16	14 days, 1 hour, 58 minutes, 28 seconds	F	1	0	-0.96733	0.24658	-0.73234
5	2021-08-16	2021-08-31	1	1	0	0	16	2021-08-18	12 days, 12 hours, 24 minutes, 22 seconds	C	1	0	-0.79595	0.6672	-0.28005
6	2021-08-18	2021-09-02	1	1	0	0	16	2021-08-24	8 days, 11 hours, 22 minutes, 13 seconds	H	1	0	-0.28391	1.39562	0.17689
7	2021-08-18	2021-09-02	0				16			D	1	0	0.08274	0.14256	0.39024
8	2021-08-18	2021-09-02	1	1	0	0	16	2021-08-18	11 days, 9 hours, 20 minutes, 28 seconds	H	1	0	0.58193	0.49947	-0.16506
9	2021-08-18	2021-09-02	0				16			F	1	0	1.58905	-0.21074	0.39655
10	2021-08-18	2021-09-02	1	1	1	1	16	2021-08-22	10 days, 8 hours, 30 minutes, 20 seconds	F	1	0	0.25552	1.43554	0.15556
11	2021-08-20	2021-09-06	1	1	0	0	18	2021-08-26	10 days, 14 hours, 1 minute, 52 seconds	A	1	0	0.72519	0.61227	0.12041
12	2021-08-20	2021-09-05	1	1	0	0	17	2021-08-29	5 days, 6 hours, 1 minute, 33 seconds	H	1	1	1.20712	0.96682	0.31758
13	2021-08-20	2021-09-05	0				17			H	1	1	2.11566	0.02907	2.36034
15	2021-08-20	2021-09-06	1	1	0	0	18	2021-08-24	13 days, 0 hours, 25 minutes, 17 seconds	I	1	0	0.99014	0.81977	0.46316
16	2021-08-16	2021-08-31	0				16			H	1	0	-1.12606	0.19487	1.09031
17	2021-08-16	2021-08-31	1	1	0	0	16	2021-08-17	14 days, 13 hours, 26 minutes, 4 seconds	F	1	0	-0.4984	-0.89577	-0.0376
18	2021-08-16	2021-08-31	0				16			A	1	0	-0.71129	-0.19561	0.61054
20	2021-08-16	2021-08-31	0				16			D	1	0	-0.86096	-0.94572	-0.0842
21	2021-08-19	2021-09-03	1				16			E	1	0	1.12751	0.51865	0.38171
22	2021-08-19	2021-09-03	1	1	0	0	16	2021-08-23	6 days, 3 hours, 21 minutes, 54 seconds	A	1	0	1.20812	0.56689	0.45451
23	2021-08-19	2021-09-03	1	1	0	0	16	2021-08-22	12 days, 5 hours, 54 minutes, 51 seconds	E	1	0	1.63751	0.31575	0.36819
24	2021-08-19	2021-09-03	1	1	1	0	16	2021-08-19	10 days, 8 hours, 28 minutes, 53 seconds	B	1	0	0.93422	0.00411	0.23013
25	2021-08-19	2021-09-03	1	1	0	0	16	2021-08-22	5 days, 13 hours, 46 minutes, 42 seconds	C	1	0	-0.22231	0.0545	0.38757
26	2021-09-16	2021-10-01	1	1	0	0	16	2021-09-17	14 days, 2 hours, 35 minutes, 11 seconds	A	7	0	-0.68665	0.75478	-1.01489
27	2021-09-16	2021-10-01	0				16			A	7	0	-0.73285	-0.74926	-0.78459
28	2021-09-16	2021-10-01	0				16			A	7	0	-0.70071	-1.00252	0.14387
29	2021-09-20	2021-10-01	0				12			I	7	0	-0.57565	-0.99162	-1.42896
30	2021-09-16	2021-10-01	0				16			F	7	0	-0.99382	-1.21174	-0.36188
31	2021-09-17	2021-10-02	0				16			B	7	0	-0.57199	-0.98523	-1.42131
32	2021-09-17	2021-10-02	0				16			H	5	0	-0.5729	-1.08882	0.05108
33	2021-09-17	2021-10-02	0				16			C	5	0	-0.70457	-0.99205	-0.17107
34	2021-09-17	2021-10-02	1	1	0	0	16	2021-09-18	11 days, 22 hours, 55 minutes, 43 seconds	H	5	0	-0.77842	2.05092	-0.31151
35	2021-09-20	2021-10-04	0				15			D	5	0	-0.41594	-1.20224	-1.59612
36	2021-09-16	2021-10-01	1	1	0	0	16	2021-09-18	11 days, 19 hours, 22 minutes, 27 seconds	H	5	0	-0.91725	0.60395	1.34559
37	2021-09-16	2021-10-01	0				16			F	5	0	-0.03557	1.58019	-0.23382
38	2021-09-16	2021-10-04	0				19			H	5	1	-0.91946	-0.31252	1.95134
39	2021-09-16	2021-10-01	0				16			D	3	0	-0.99565	-0.62759	1.16294
40	2021-09-17	2021-10-02	0				16			A	3	0	0.00372	-0.85204	-0.44695
41	2021-09-17	2021-10-02	0				16			H	3	0	-0.16422	-0.90401	-0.91508
42	2021-09-17	2021-10-02	1	1	1	0	16	2021-09-17	14 days, 10 hours, 57 minutes, 38 seconds	H	3	0	-0.29199	0.88111	-0.54007
43	2021-09-19	2021-10-04	1	1	0	0	16	2021-09-27	6 days, 14 hours, 37 minutes, 43 seconds	F	3	0	-2.20305	-1.064	1.61989
44	2021-09-19	2021-10-04	1	1	0	0	16	2021-09-21	12 days, 15 hours, 17 minutes and 6 seconds	F	3	0	-0.74417	0.71562	-0.61421
45	2021-09-19	2021-10-04	0				16			D	1	0	-0.63927	0.20543	-0.25444
46	2021-09-19	2021-10-04	1	1	0	0	16	2021-09-27	7 days, 12 hours, 3 minutes and 1 second	H	1	0	-1.4933	-0.1971	2.83855
47	2021-09-16	2021-10-08	0				23			C	1	1	-0.49505	-0.94331	-0.20004
48	2021-09-19	2021-10-04	1	1	1	0	16	2021-09-19	7 days, 2 hours, 43 minutes, 16 seconds	B	7	1	-0.74313	1.78893	0.29685
49	2021-09-16	2021-10-03	1	1	1	1	18	2021-09-21	11 days, 1 hour, 14 minutes, 45 seconds	E		1	-0.44051	1.89012	-0.12786
50	2021-09-16	2021-10-03	0				18			E		1	1.7168	-0.61385	0.58677
51	2021-10-15	2021-10-29	0				15			F	1	0	2.06598	-0.34598	1.70865
52	2021-10-15	2021-10-29	0				15			A	1	0	2.21702	-0.36119	1.69975
53	2021-10-15	2021-10-29	1	1	1	0	15	2021-10-16	13 days, 5 hours, 30 minutes, 10 seconds	H		0	0.67611	0.97285	-0.17971
54	2021-10-15	2021-10-29	1	1	0	0	15	2021-10-24	5 days, 6 hours, 50 minutes, 16 seconds	D	3	0	2.12125	-0.41588	1.98094
55	2021-10-15	2021-10-29	0				15			H	4	0	1.77402	-0.31405	2.00248
56	2021-10-17	2021-10-31	0				15			H	4	0	0.70685	-0.88084	-0.1912
58	2021-10-17	2021-10-31	0				15			F	1	0	1.54874	-0.63578	-0.70671
59	2021-10-17	2021-10-31	0				15			A	1	0	1.61498	-0.78608	-0.70937
60	2021-10-17	2021-10-31	0				15			H	4	0	1.84074	-0.5832	0.03235
61	2021-10-17	2021-10-31	0				15			F	4	0	1.50696	-0.61884	-0.59987
62	2021-10-15	2021-10-29	0				15			H	4	0	2.11071	-0.69544	-1.16573
63	2021-10-15	2021-10-29	0				15			B	3	0
64	2021-10-15	2021-10-29	0				15			A	3	0	1.37809	-0.56567	0.05272
65	2021-10-15	2021-10-29	0				15			D	7	0	0.64753	-0.80221	-0.49214
66	2021-10-15	2021-10-29	0				15			F	7	0	1.27784	-0.61375	0.36869
67	2021-10-18	2021-10-30	1	1	0	0	13	2021-10-29	13 hours, 23 minutes, 44 seconds	C	8	0	-0.48483	-0.4874	0.7799
68	2021-10-18	2021-10-31	0				14			I	6	0	-0.48383	0.45559	-0.0182
69	2021-10-18	2021-10-30	1	1	0	0	13	2021-10-19	11 days, 2 hours, 22 minutes, 11 seconds	H	6	0	-0.29125	-0.14413	0.07637
70	2021-10-18	2021-10-31	0				14			A	5	0	-0.67509	0.70052	-0.52984
71	2021-10-19	2021-11-02	0				15			E	4	1	0.50031	-0.53188	2.26637
72	2021-10-16	2021-10-30	0				15			E	4	1	-0.23601	-0.97322	-0.55561
73	2021-10-19	2021-11-02	1	1	0	0	15	2021-10-22	11 days, 2 hours, 21 minutes, 46 seconds	B	3	1	-0.76636	-1.19282	-0.88019
74	2021-10-19	2021-11-06	0				19			H	8	1	-0.5976	-0.36867	0.9882
75	2021-10-25	2021-11-05	1	1	1	0	12	2021-10-25	8 days, 4 hours, 12 minutes, 24 seconds	I	8	1	0.1546	-0.62595	1.07021
76	2021-11-21	2021-12-05	1	1	0	0	15	2021-12-05	10 hours, 52 minutes, 53 seconds	B	1	0	1.06489	0.34271	0.60713
77	2021-11-21	2021-12-05	1	1	0	0	15	2021-11-22	3 days, 10 hours, 8 minutes, 58 seconds	C	3	0	-0.07164	1.35247	0.14737
78	2021-11-21	2021-12-05	1	1	1	1	15	2021-11-21	13 days, 16 hours, 56 minutes, 20 seconds	F	8	0	-0.12169	1.7256	-0.22758
79	2021-11-21	2021-12-05	1	1	0	0	15	2021-11-23	12 days, 8 hours, 51 minutes, 21 seconds	A	4	0	-0.17315	-0.13551	0.08491
80	2021-11-21	2021-12-05	1	1	1	0	15	2021-11-21	13 days, 12 hours, 59 minutes, 53 seconds	I	6	0	0.896	-0.24889	0.62265
81	2021-11-26	2021-12-09	0				14			C	2	0	-1.21049	-0.83544	0.10078
82	2021-11-26	2021-12-09	1	1	0	0	14	2021-11-27	11 days, 17 hours, 18 minutes and 28 seconds	H	5	0	-0.91283	-0.71089	0.23218
83	2021-11-26	2021-12-09	0				14			A	7	0	-1.06018	-1.10686	-0.91089
84	2021-11-25	2021-12-09	0				15			D	1	0	-1.0089	-1.22815	-0.42835
85	2021-11-16	2021-11-30	0				15			F	2	1	-0.5665	-1.27337	-1.82302
86	2021-11-16	2021-11-30	0				15			D	3	1	-0.36054	-0.40841	0.64138
87	2021-11-22	2021-12-11	1	1	0	0	20	2021-11-25	15 days, 21 hours, 27 minutes, 34 seconds	E	12	1	-0.34498	0.38455	1.02448
88	2021-11-21	2021-12-04	1	1	1	0	14	2021-11-22	9 days, 21 hours, 31 minutes, 42 seconds	I	11	1	0.19358	0.79354	0.11009
89	2021-11-22	2021-12-04	1	1	1	0	13	2021-12-01	2 days, 21 hours, 12 minutes, 14 seconds	E	10	1	-0.11757	1.97093	-0.27989
90	2021-11-21	2021-12-04	1	1	0	0	14	2021-11-21	12 days, 16 hours, 33 minutes, 36 seconds	B	9	1	0.50899	0.71235	0.21764
91	2021-11-21	2021-12-04	1	1	0	0	14	2021-11-22	12 days, 13 hours, 24 minutes and 53 seconds	H	8	1	0.61714	0.705	0.45654
92	2022-01-17	2022-02-04	0				19			H	1	0	1.8235	-0.59633	0.34596
93	2022-01-17	2022-02-04	0				19			A	2	0
94	2022-01-27	2022-02-11	0				16			F	3	0	1.53682	-0.63029	0.14715
95	2022-01-27	2022-02-11	1	1	0	0	16	2022-02-03	8 days, 6 hours, 12 minutes and 28 seconds	H	6	0	1.32735	-0.60949	-0.3154
96	2022-01-27	2022-02-11	0				16			C	7	0	0.52216	-0.52575	1.34569
102	2022-01-03	2022-01-16	0				14			C	1	0	-0.34212	-0.10769	-0.66149
103	2022-01-03	2022-01-16	0				14			B	2	0	-0.43034	-0.05745	0.11411
104	2022-01-03	2022-01-16	0				14			A	3	0	-0.8192	-0.36792	0.10345
106	2022-01-03	2022-01-16	1				14			F	5	0	-0.28584	-0.38273	-0.47295
107	2022-01-19	2022-02-02	1	1	0	0	15	2022-01-19	13 days, 12 hours, 18 minutes, 16 seconds	I	4	1	-0.91285	0.56951	0.17299
108	2022-01-19	2022-02-02	1	1	0	0	15	2022-01-20	11 days, 15 hours, 12 minutes, 29 seconds	B	5	1	-0.66621	0.2874	-0.33633
109	2022-01-19	2022-02-02	0				15			F	6	1	-0.87897	-1.00603	-1.08912
112	2022-01-17	2022-01-30	1	1	0	0	14	2022-01-18	11 days, 4 hours, 32 minutes, 16 seconds	A	9	1	-0.20781	0.07864	-0.92459
113	2022-01-17	2022-01-30	0				14			H	10	1	0.17579	0.15839	-0.6842
114	2022-01-17	2022-01-30	1	1	1	0	14	2022-01-18	11 days, 9 hours, 26 minutes, 17 seconds	H	11	1	-0.17421	0.72387	-0.55137
115	2022-01-17	2022-01-30	0				14			D	12	1	-0.62626	-1.10402	-1.06631
116	2022-01-17	2022-01-30	1	1	0	0	14	2022-01-24	5 days, 14 hours, 1 minute, 35 seconds	F	1	1	-0.50416	-1.00829	-1.11865
117	2022-02-23	2022-03-09	0				15			D	7	0	-0.50231	-1.04801	-0.77089
118	2022-02-23	2022-03-09	0				15			E	8	0	-0.56579	-1.13809	-0.81558
119	2022-02-23	2022-03-09	1	1	0	0	15	2022-03-08	1 day, 8 hours, 9 minutes, 37 seconds	C	12	0	-0.64202	-1.04716	-0.37756
120	2022-02-23	2022-03-09	0				15			I	5	0	-0.33815	-1.06659	-0.65276
121	2022-02-23	2022-03-09	1	1	1	0	15	2022-02-25	11 days, 17 hours, 23 minutes, 46 seconds	F	3	0	-1.34225	-1.34558	-1.31894
122	2022-02-04	2022-02-19	0				16			A	3	0	-0.53045	-0.46033	1.36151
124	2022-02-06	2022-02-20	0				15			A	2	0	-0.56899	-0.98502	-1.28409
125	2022-02-06	2022-02-20	1				15			C	3	0	-0.46096	-0.73646	-0.54398
126	2022-02-06	2022-02-20	0				15			B	4	0	-0.36988	-0.75087	0.1051
127	2022-02-06	2022-02-20	0				15			F	5	0	-0.39198	-1.01923	0.52527
128	2022-02-14	2022-02-28	0				15			A	7	0	-0.96504	-0.99462	0.23002
129	2022-02-14	2022-02-28	0				15			F	8	0	-0.8152	-0.90491	0.63134
130	2022-02-14	2022-02-28	1	1	0	0	15	2022-02-23	4 days, 10 hours, 59 minutes, 23 seconds	B	9	0	-1.44269	-1.15994	1.14045
132	2022-02-14	2022-02-28	0				15			H	11	0	-1.24809	-1.15106	-0.68105
133	2022-02-19	2022-03-05	0				15			F	12	0	-1.07074	-1.21567	-1.11475
135	2022-02-19	2022-03-05	0				15			E	2	0	-0.01386	-0.94221	-1.28877
136	2022-02-19	2022-03-05	0				15			H	6	0	-0.79844	-1.01748	-0.54709
137	2022-02-19	2022-03-05	0				15			I	4	0	-0.88469	-1.1761	-1.17806
138	2022-02-15	2022-03-01	1	1	1	1	15	2022-02-16	11 days, 11 hours, 55 minutes, 50 seconds	H	5	0	-1.0557	-0.80805	0.48495
139	2022-02-15	2022-03-01	0				15			H	6	0	-2.57837	-0.93551	4.82942
140	2022-02-15	2022-03-01	1	1	0	0	15	2022-02-19	9 days, 12 hours, 47 minutes, 34 seconds	A	7	0	-1.24605	-0.81224	1.33734
141	2022-02-19	2022-03-05	0				15			D	8	0	-0.81047	-1.26584	-1.04515
143	2022-03-15	2022-03-31	1	1	0	0	17	2022-03-16	13 days, 21 hours, 27 minutes, 29 seconds	A	6	0	-0.32156	1.15748	-0.8924
145	2022-03-15	2022-03-29	0				15			I	8	0	-1.04609	-1.00406	-0.54554
146	2022-03-15	2022-03-29	0				15			E	3	0	-0.78919	-0.79536	0.01705
147	2022-03-15	2022-03-29	0				15			F	12	0	-0.17684	-0.87298	-0.47529
151	2022-03-19	2022-04-02	1	1	1	0	15	2022-03-24	9 days, 8 hours, 40 minutes, 0 seconds	F	3	0	-0.63998	2.11548	-0.29462
152	2022-03-19	2022-04-02	1	1	0	0	15	2022-03-20	13 days, 9 hours, 50 minutes, 30 seconds	H	4	0	0.0803	0.04307	-0.06537
153	2022-03-19	2022-04-02	1	1	0	0	15	2022-03-21	11 days, 17 hours, 25 minutes, 17 seconds	F	5	0	0.39238	1.10149	-0.73836
154	2022-03-19	2022-04-02	1	1	0	0	15	2022-03-20	13 days, 9 hours, 15 minutes, 6 seconds	H	6	0	0.29219	0.28853	-0.61357
155	2022-03-19	2022-04-02	1	1	0	0	15	2022-03-30	3 days, 6 hours, 12 minutes, 10 seconds	A	7	0	0.78136	0.91556	-0.74239
156	2022-03-05	2022-03-18	1	1	0	0	14	2022-03-05	3 days, 21 hours, 28 minutes, 25 seconds	A	1	0	-0.23289	2.34801	-0.54154
157	2022-03-05	2022-03-18	1				14			F	2	0	0.53857	0.80143	-0.23719
159	2022-04-11	2022-04-24	1	1	0	0	14	2022-04-12	9 days, 14 hours, 38 minutes, 35 seconds	F	12	0	0.41901	1.62726	-0.93569
160	2022-04-12	2022-04-24	1	1	0	0	13	2022-04-12	11 days, 18 hours, 10 minutes, 44 seconds	F	11	0	1.02462	1.08582	-0.12628
161	2022-04-12	2022-04-24	1	1	0	0	13	2022-04-13	10 days, 16 hours, 41 minutes, 5 seconds	H	10	0	0.61143	1.29029	-0.75808
162	2022-04-12	2022-04-24	1	1	0	0	13	2022-04-12	11 days, 15 hours, 44 minutes, 6 seconds	H	10	0	0.79725	0.95592	-0.89018
163	2022-04-11	2022-04-24	1	1	0	0	14	2022-04-11	12 days, 14 hours, 23 minutes and 18 seconds	A	8	0	0.32522	0.58015	-0.59548
164	2022-04-16	2022-05-02	0				17			A	5	0	2.09219	-0.33426	0.78387
165	2022-04-16	2022-05-02	1	1	0	0	17	2022-04-17	15 days, 4 hours, 56 minutes, 47 seconds	E	2	0	0.83953	0.85664	-0.68586
166	2022-04-16	2022-05-02	1				17			I	3	0	0.60507	-0.09489	-0.07585
167	2022-04-16	2022-05-02	1				17			B	4	1	1.38011	-0.08545	0.89002
168	2022-04-16	2022-05-02	0				17			F	1	1	0.94235	-0.82453	0.86243
169	2022-04-16	2022-04-30	1	1	0	0	15	2022-04-24	6 days, 11 hours, 54 minutes, 59 seconds	H	6	0	2.59261	0.28305	1.4372
170	2022-04-16	2022-04-30	1				15			A	7	0	1.13513	-0.35733	-0.249
171	2022-04-16	2022-04-30	0				15			D	8	0	1.45006	0.51552	0.02978
172	2022-04-16	2022-04-30	0				15			F	9	0	-0.28823	-0.33977	-0.48138
173	2022-04-16	2022-04-30	0				15			E	10	0	-0.61876	-0.79407	-1.0035
174	2022-04-16	2022-04-30	0				15			I	11	0	-0.74721	-0.90021	-0.97049
175	2022-05-22	2022-06-04	0				14			E	2	1	-1.58488	-0.31038	3.23937
176	2022-05-22	2022-06-04	0				14			A	1	1	-0.04467	-1.08395	-1.902
177	2022-05-22	2022-06-04	1	1	0	0	14	2022-05-26	8 days, 13 hours, 42 minutes, 31 seconds	F	3	1	0.11591	-0.88875	-1.63746
178	2022-05-23	2022-06-04	1	1	0	0	13	2022-05-23	6 days, 5 hours, 56 minutes, 6 seconds	I	4	1	0.05479	1.52766	-1.69451
179	2022-05-23	2022-06-07	1	1	0	0	16	2022-05-25	12 days, 19 hours, 24 minutes, 13 seconds	B	5	0	-0.31805	0.03384	-1.11128
183	2022-05-06	2022-05-27	0				22			F	12	0	1.29248	-0.32763	-0.48623
184	2022-05-06	2022-05-27	0				22			H	11	0	0.9366	0.1358	-0.33851
185	2022-05-06	2022-05-27	1				22			A	9	0	0.05214	0.90276	-0.4337
186	2022-06-18	2022-07-02	1	1	0	0	15	2022-06-26	5 days, 20 hours, 1 minute, 42 seconds	E	1	0	0.19456	-1.19843	-1.99064
187	2022-05-06	2022-05-27	0				22			H	9	0	0.41569	-0.14985	-0.14785
188	2022-06-18	2022-07-02	1	1	1	1	15	2022-06-20	11 days, 13 hours, 30 minutes, 21 seconds	F	3	0	-0.09541	1.37253	-1.12346
189	2022-06-19	2022-07-03	1	1	0	0	15	2022-06-20	5 days, 14 hours, 13 minutes, 45 seconds	D	4	0	-0.1155	-1.16653	-2.05944
190	2022-06-19	2022-07-03	0				15			A	9	0	0.91656	-0.49467	-1.38495
191	2022-06-19	2022-07-03	0				15			I	3	0	1.58764	-0.06431	0.35674
192	2022-06-19	2022-07-03	0				15			H	5	1	1.94371	-0.66125	0.79961
193	2022-06-19	2022-07-03	0				15			A	7	1	1.54108	-0.20633	-0.05576
194	2022-06-20	2022-07-04	1	1	0	0	15	2022-06-26	8 days, 9 hours, 32 minutes, 22 seconds	F	7	1	0.34074	0.98176	-0.60594
195	2022-06-20	2022-07-04	1	1	1	0	15	2022-06-21	13 days, 10 hours, 43 minutes, 54 seconds	H	6	1	1.57623	0.26607	-0.10073
196	2022-06-20	2022-07-04	1	1	0	0	15	2022-06-20	1 day, 0 hours, 18 minutes, 12 seconds	I	11	1	0.29189	0.6516	-0.76861
197	2022-06-20	2022-07-04	0				15			H	12	1	1.81388	0.46068	0.18879
198	2022-06-20	2022-07-04	1	1	0	0	15	2022-06-22	5 hours, 14 minutes, 19 seconds	E	3	1	1.05607	0.93496	0.49394
199	2022-06-21	2022-07-05	1	1	0	0	15	2022-06-23	11 days, 18 hours, 45 minutes, 38 seconds	B	12	1	-1.3506	-1.07593	2.48213
200	2022-06-21	2022-07-05	0				15			A	1	0	0.81294	-1.03655	-0.72468
201	2022-06-21	2022-07-05	0				15			F	4	0	2.03164	-0.72785	0.11618
202	2022-06-21	2022-07-05	0				15			F	4	0	-0.68394	-0.93559	1.11845
203	2022-06-21	2022-07-05	1	1	1	0	15	2022-06-23	6 days, 7 hours, 32 minutes, 55 seconds	H	3	1	-0.77467	-0.85661	1.34203
204	2022-06-18	2022-07-02	0				15			C	2	0	0.13755	-0.82302	1.91067
205	2022-10-27	2022-11-10	1	1	0	0	15	2022-10-27	13 days, 15 hours, 41 minutes, 43 seconds	E	1	0	-0.81326	-0.24386	-0.04404
206	2022-10-27	2022-11-10	1	1	0	0	15	2022-10-28	13 days, 7 hours, 54 minutes, 29 seconds	I	2	0	0.09766	-0.01778	0.84449
207	2022-10-27	2022-11-10	1	1	1	1	15	2022-10-27	7 days, 12 hours, 22 minutes, 13 seconds	D	3	0	-1.61058	1.249	2.08581
209	2022-10-26	2022-11-09	1	1	1	1	15	2022-10-30	10 days, 11 hours, 47 minutes, 56 seconds	H	5	0	0.04602	0.09849	0.14033
210	2022-10-27	2022-11-10	1	1	0	0	15	2022-10-28	12 days, 18 hours, 36 minutes, 1 second	F	6	0	0.2487	-0.11215	0.54455
211	2022-10-26	2022-11-10	0				16			B	7	0	0.17597	-0.7075	-0.05072
212	2022-10-26	2022-11-09	1	1	1	0	15	2022-10-26	10 days, 0 hours, 2 minutes, 5 seconds	B	8	0	-0.77416	1.59762	0.60733
213	2022-10-26	2022-11-10	1	1	1	0	16	2022-10-26	13 days, 1 hours, 0 minutes, 43 seconds	D	9	0	-0.94787	1.51525	1.03919
214	2022-10-26	2022-11-10	1	1	1	0	16	2022-10-26	11 days, 10 hours, 1 minutes, 55 seconds	A	10	0	-1.59208	1.0577	2.50418
215	2022-10-27	2022-11-10	1	1	1	1	15	2022-10-28	7 days, 4 hours, 34 minutes, 42 seconds	C	11	0	-0.95953	1.80475	-0.61464
216	2022-10-28	2022-11-11	1	1	1	1	15	2022-10-28	8 days, 20 hours, 19 minutes, 43 seconds	F	12	0	-0.85896	2.23783	-0.07044
217	2022-10-28	2022-11-11	1	1	1	0	15	2022-10-28	10 days, 5 hours, 49 minutes, 40 seconds	C	1	0	-0.96018	2.22507	-0.2331
218	2022-10-28	2022-11-11	1	1	1	1	15	2022-10-29	13 days, 5 hours, 14 minutes, 49 seconds	H	2	0	-1.2991	3.02273	-0.49388
219	2022-10-27	2022-11-11	1	1	1	1	16	2022-10-27	7 days, 18 hours, 41 minutes, 30 seconds	H	3	0	-0.96381	1.94296	-0.26251
220	2022-10-28	2022-11-11	1	1	0	0	15	2022-10-28	13 days, 20 hours, 9 minutes, 27 seconds	F	4	0	-0.20561	1.37457	-0.29332
221	2022-10-28	2022-11-11	1	1	1	1	15	2022-10-28	8 days, 20 hours, 4 minutes, 12 seconds	I	5	0	-1.66838	3.75273	-0.6587
222	2022-11-24	2022-12-09	1	1	1	0	16	2022-11-29	7 days, 15 hours, 15 minutes, 29 seconds	E	3	0	0.8371	0.53996	-0.28505
223	2022-11-24	2022-12-15	0				22			B	9	0	1.29666	-0.375	0.40337
224	2022-11-24	2022-12-08	1	1	1		15	2022-11-24	6 days, 14 hours, 32 minutes, 13 seconds	A	9	0	0.65381	1.65396	-0.62873
