## Supplementary material for "Bold but not innovative in an urban exploiter, the red fox (*Vulpes vulpes*)": Dataset S2_Principal component analysis

### Sheet: Full dataset
Zone	temperature	rainfall	elevation	population	green_density	road_density	urban	forest	grass	crop	wet	lc_q0	lc_q1
1	10.7669	686.031	2.11828	3994.68	0.102841	0.0114543	87.2913	0.460898	10.447	1.4307	0.370048	8	2.41922
2	10.7552	656.397	2.57331	3017.54	0.0708205	0.00970052	71.4424	1.01746	4.61216	0.439745	2.61781	11	4.02448
3	10.6828	681.962	3.20656	2935.15	0.0868555	0.0124195	74.3786	0.8	9.96498	4.23889	3.63355	10	4.18675
4	10.5494	657.269	2.36327	2033.69	0.0770053	0.00655012	46.5167	1.50238	12.9509	38.9021	0.127846	8	3.1768
5	10.5251	682.224	2.10614	2008.03	0.0581737	0.0105462	56.0194	1.13719	21.8587	20.2919	0.692812	9	3.46073
6	10.2853	710.414	78.1023	3004.26	0.138958	0.0128626	68.8927	14.9452	11.781	3.45312	0.927998	11	4.04406
7	10.1182	723.765	89.1647	970.217	0.0521384	0.00727525	33.0286	26.7459	22.7535	17.1339	0.338122	11	4.99923
8	9.70399	786.751	142.019	1169.6	0.154923	0.00839703	33.6311	28.6538	22.8157	14.4511	0.448182	9	4.83793
9	9.3702	931.728	222.372	356.122	0.00702122	0.00581379	8.77865	48.2836	41.7231	0.651321	0.563265	11	5.3871
10	10.2085	893.424	164.213	3504.53	0.0852431	0.0128943	67.7717	15.4436	15.7818	0.465194	0.537767	12	3.52835
11	9.6625	904.056	163.173	1899.06	0.0501312	0.00809935	46.4895	13.9587	38.616	0.773962	0.161889	11	3.86029
12	9.14676	1051.3	243.3	2533.09	0.0984871	0.00835715	55.3887	5.48109	38.3817	0.172162	0.576335	12	3.93089
13	8.32759	1291.73	347.426	302.841	0.129079	0.0039449	7.41559	5.32947	70.062	0.000738973	17.1922	13	6.01055
15	9.55255	991.902	187.889	2727.87	0.0583267	0.00950939	42.4357	17.1813	39.8565	0.156315	0.370141	12	4.42028
16	10.7878	634.306	8.95205	1095.41	0.0262697	0.00870226	44.8187	17.3622	3.11659	26.2869	8.41567	11	5.26767
17	10.3195	638.507	5.82602	38.4093	0.00221159	0.00134723	6.15282	4.36519	50.7804	35.9214	2.78018	9	3.56155
18	10.2735	642.571	44.5718	783.187	0.082787	0.00550151	27.5146	18.5813	6.55524	43.2789	4.06995	12	4.60229
20	10.3618	639.056	6.6695	152.725	0.00416358	0.00177903	10.7681	1.19646	29.4156	58.0983	0.521571	11	3.21541
21	9.7178	1087.3	168.549	992.492	0.0834626	0.00792773	32.135	13.0417	54.1232	0.21035	0.489836	12	3.81935
22	9.63627	1106.12	184.018	911.17	0.0972932	0.00802905	33.461	11.824	53.6378	0.266171	0.811012	12	4.00016
23	9.22412	1231.02	223.387	842.523	0.0216157	0.00743318	29.2111	10.87	59.1555	0.251037	0.512321	12	3.89194
24	9.81925	884.166	152.382	616.485	0.0516553	0.0044354	22.0297	25.7669	51.1767	0.851441	0.175275	12	3.57702
25	10.3537	734.686	51.2275	492.883	0.186071	0.00516612	19.9354	19.1641	25.0007	32.7002	3.19965	10	4.9879
26	10.6145	698.33	8.2043	2116.09	0.0721813	0.0093297	62.0334	1.97567	22.1435	13.8297	0.0177124	6	3.09799
27	10.2441	697.881	11.2891	334.04	0.00468844	0.00400089	15.8671	3.69296	22.7454	57.3985	0.296029	8	3.19699
28	10.2232	707.207	1.42839	81.4848	0	0.00201708	3.23606	2.25908	36.878	53.644	3.9829	10	3.72687
29	10.0894	713.147	27.6463	134.309	0.0207598	0.00195159	8.26861	4.47481	23.4757	63.775	0.00593476	6	2.70472
30	10.1285	650.104	1.05659	10.5909	0	0.00114476	3.67839	2.45424	21.1586	67.7669	4.94195	9	3.05936
31	10.0905	712.852	27.2909	137.216	0.0207598	0.00196677	8.44549	4.55625	23.6819	63.3104	0.00593551	6	2.71906
32	9.97041	678.352	12.832	29.2957	0.000364268	0.0015559	4.24758	18.1736	17.2558	59.7093	0.613597	12	3.75622
33	10.1118	614.776	12.6696	96.7836	0.0264674	0.00211484	5.21493	15.6731	18.4694	59.765	0.877584	11	3.50447
34	10.4102	704.753	15.5339	5550.88	0.128575	0.0174221	81.25	3.76059	10.377	2.41688	2.19554	9	3.31561
35	9.67575	778.4	47.8994	201.965	0.000438955	0.0014129	3.74242	11.6134	10.2952	74.3445	0.004499	7	2.31894
36	10.8029	628.891	11.3907	1436.58	0.107476	0.00907531	48.7587	17.612	11.7114	15.6656	6.25223	13	5.09254
37	10.1973	842.36	99.4551	3713.3	0.106498	0.0141525	72.4076	14.4885	12.5187	0.54893	0.036299	11	3.0918
38	10.3969	738.628	31.5951	660.721	0.0174635	0.00594871	22.9703	12.6935	16.1066	32.9298	15.2998	12	5.83004
39	10.4499	688.553	28.4819	448.363	0.0118544	0.00424039	16.2288	16.1573	9.64301	46.8731	11.0978	12	4.6606
40	9.99926	632.981	66.9776	125.365	0.000633022	0.00340184	3.39349	47.2346	10.9147	37.4717	0.985509	9	4.42123
41	10.0151	635.124	86.0457	203.074	0.00196261	0.00340077	5.81667	37.8932	5.35148	50.7222	0.216418	8	3.83552
42	10.3303	744.96	105.653	2030.98	0.0936424	0.0107866	62.6749	10.2228	8.00525	18.8803	0.216727	8	3.91334
43	10.3811	10.37	0.925751	124.682	0.00294232	0.00124123	7.64041	0.44194	3.78743	24.3016	18.2278	10	4.6509
44	10.6254	691.05	4.64947	2416.67	0.0532641	0.00833908	62.5009	1.52762	23.6279	12.0267	0.3169	8	2.97096
45	10.4998	684.583	1.42937	1339.91	0.0307584	0.00689924	45.2759	0.835663	33.6291	19.4007	0.858588	8	3.84364
46	10.3912	703.506	16.7933	939.682	0.0448738	0.00495819	26.847	5.39563	7.30491	15.7029	31.6607	9	6.60155
47	10.1342	742.72	8.40806	31.5181	0.0265725	0.00267675	2.64465	26.8266	10.844	59.3868	0.297958	12	3.3702
48	10.4175	686.641	14.5859	4876.8	0.159457	0.0163173	67.068	4.55853	15.6114	10.0745	2.68758	10	4.43529
49	10.3487	774.187	73.4472	4271.13	0.130384	0.0165137	80.5808	7.56927	8.47261	1.02615	2.3512	10	3.36928
50	8.77775	913.871	219.849	35.1731	0	0.0017688	1.00794	18.1481	79.3507	0.380214	1.11306	12	4.25098
51	8.87286	1133.23	282.607	327.396	0.0037086	0.00338431	2.19307	23.3592	69.6422	0.0546082	4.75091	12	7.12114
52	8.81915	1227.26	291.507	54.3636	0.00261252	0.00316985	1.91017	18.0103	75.082	0.348295	4.64927	12	6.98583
53	10.1454	939.309	175.186	1437.69	0.155516	0.00880251	52.6838	26.1454	20.6106	0.322809	0.237402	11	3.39111
54	8.74334	1136.4	291.932	41.7072	5.65925e-05	0.00283298	2.16543	15.7913	77.4863	0.0364796	4.52055	13	7.14053
55	8.97305	1089.03	264.013	230.487	0.00922202	0.0032935	7.38926	16.6032	69.1504	0.124661	6.73242	12	7.36486
56	9.20941	883.68	115.302	49.0448	0.000388227	0.00250236	2.23811	37.4062	20.7273	39.3616	0.26682	10	4.83828
58	8.9345	968.941	172.003	35.1336	0.00082309	0.00398857	1.15861	67.879	15.7468	15.0688	0.146813	10	4.00481
59	8.76197	981.175	212.49	16.2276	0	0.00217305	0.83008	55.8794	21.0872	22.1942	0.00908018	10	3.84383
60	8.81669	976.331	196.047	24	0.00016733	0.00279742	0.428173	56.5294	41.5934	1.28831	0.16066	12	4.24636
61	9.2692	913.117	150.355	12.6768	0	0.00264608	1.13889	76.8818	19.813	1.99874	0.167573	11	3.53478
62	8.57245	973.535	236.951	138	0	0.00147846	0.00379561	77.2407	22.1611	0.590598	0.00379561	11	2.22991
63	8.5619	945.586	245.882	NA	0	0.00126648	0	53.611	46.0449	0.335767	0.00835619	9	2.69687
64	9.43851	946.114	144.674	32.5657	0.000157384	0.00281158	1.92419	62.6612	30.3689	4.86282	0.182858	12	4.3563
65	9.55216	938.5	124.018	58.0902	0.000518302	0.00231281	3.55862	19.0854	39.3533	37.9647	0.037898	9	3.79943
66	9.23293	865.646	143.366	12.8358	0.000133446	0.00328718	1.49577	59.231	30.6129	8.57095	0.0893675	13	4.72375
67	10.2824	692.609	57.554	512.103	0.0222766	0.00448635	18.6488	18.8748	16.5669	43.783	2.12646	13	4.74231
68	10.2326	710.355	6.13098	1995.06	0.0413523	0.00802199	49.8481	1.45912	33.8807	14.0592	0.752905	9	4.06604
69	10.2329	771.263	71.8783	583.056	0.0950437	0.00495749	27.4542	11.6538	18.1489	41.9437	0.799437	10	4.60103
70	10.5918	690.245	4.42565	2374.94	0.0551361	0.00780443	61.8611	1.42681	27.5497	8.79656	0.365754	8	3.11551
71	9.4156	891.611	120.104	40.855	0.0140209	0.00184871	2.1844	7.54418	50.3113	0.608132	9.33204	14	6.09861
72	9.59208	752.499	45.1842	132.536	0.00728188	0.00218973	7.25411	6.75958	29.1977	56.7486	0.0400154	10	3.02085
73	9.98458	701.138	5.45371	26.9294	0.000434331	0.00131875	3.67856	2.85497	22.6339	69.6793	1.15333	9	2.40604
74	9.64856	710.664	23.6327	756.434	0.0383315	0.00394444	15.882	0.743172	13.3763	21.8364	6.30753	11	5.13966
75	9.9112	873.849	71.4328	180.907	0.001685	0.00228311	8.17575	16.9009	32.9231	25.711	2.81985	12	5.66991
76	9.55645	946.939	146.572	591.012	0.161751	0.00710698	16.6499	22.4496	54.3516	3.85259	2.69622	12	4.33649
77	10.1721	820.082	86.4937	2789.02	0.123605	0.0132339	65.1155	15.7738	15.3561	1.41964	2.33497	11	3.72238
78	10.2317	845.077	88.9419	3945.62	0.150417	0.0141369	74.1858	11.2938	12.0812	1.22368	1.21553	10	3.41681
79	9.97472	794.247	78.088	812.493	0.0579559	0.00783453	21.615	8.95355	24.0732	45.174	0.184251	11	4.2014
80	9.53378	966.226	139.949	163.644	0.0929772	0.00324923	9.52547	16.5614	55.6549	14.244	4.01416	12	4.03474
81	10.3203	674.869	2.64546	552.703	0.00636761	0.00354458	15.7256	4.31369	6.56252	67.7555	5.64267	11	3.31552
82	10.1788	674.763	4.07981	334.737	0.0112745	0.00371276	19.8188	4.31761	16.3703	56.6129	2.88037	11	4.00304
83	10.1224	636.901	4.44139	83.405	0.00617691	0.00249042	9.44177	1.4858	11.8952	76.0044	1.17284	9	2.43435
84	9.98082	675.42	9.32455	42.9099	0.00144427	0.00164847	5.50843	6.18836	6.53167	80.3931	1.37841	12	2.37013
85	9.70258	763.561	30.7525	33.0249	0.000802023	0.00148402	2.6267	3.73094	14.8347	78.7403	0.067332	6	2.0189
86	10.0004	764.476	33.4279	272.195	0.0866423	0.00289912	12.3809	6.02761	22.3276	30.2559	3.42463	10	5.3442
87	10.422	822.348	38.8035	940.812	0.144985	0.00915425	28.3143	19.1487	18.5897	27.8092	6.13799	11	5.72123
88	10.0729	862.364	111.493	1760.44	0.0806159	0.0119997	47.1641	15.4949	22.0984	15.1983	0.0442648	10	4.7209
89	10.381	843.199	64.5288	2780.44	0.274045	0.016199	71.1059	9.73244	15.8321	3.30579	0.0236709	10	3.45225
90	9.80415	843.02	125.669	1431.14	0.0820444	0.0104577	45.1964	21.9599	30.0662	1.97632	0.801211	11	4.26154
91	9.69036	897.914	156.166	1611.59	0.0896921	0.00824648	49.006	8.03805	39.96	2.40927	0.586638	12	4.04614
92	8.82172	945.175	204.965	12.1096	0	0.00221904	0.677163	38.4322	60.6743	0.19119	0.0251365	11	5.0434
93	8.53623	946.522	251.743	NA	0	0.00137083	0.109552	30.2948	68.6645	0.155959	0.775229	12	2.99022
94	9.25399	913.893	185.312	10.6727	0	0.00141389	0.355858	38.4654	60.172	0.982412	0.0228114	12	3.72043
95	9.44997	915.227	162.608	20.9548	0.000157362	0.00232253	2.53126	45.5551	44.629	7.27092	0.0136743	10	3.90878
96	9.45586	865.728	115.115	109.577	0.00512708	0.0031163	10.133	7.00082	57.2082	14.883	6.00354	12	5.38338
102	9.85341	696.262	107.881	1267.54	0.0275873	0.00613889	40.6091	6.64521	9.14559	43.4523	0.147849	8	3.87327
103	10.1783	678.394	61.7888	884.409	0.128317	0.00471426	29.8544	14.3806	13.0236	42.4293	0.312034	11	4.37195
104	10.3285	678.525	38.1698	743.883	0.0284992	0.00544067	29.032	10.5474	6.15542	53.7429	0.522216	12	3.74461
106	9.99649	682.457	100.491	546.402	0.0525009	0.00510895	23.857	10.5404	17.8508	46.4331	1.31864	8	4.13379
107	10.3573	615.189	12.2637	1949.59	0.0683866	0.00949624	57.3998	13.7398	2.9182	21.0742	4.86798	9	4.53311
108	10.0571	625.383	36.5138	1813.18	0.129314	0.00811711	38.5811	8.43966	10.0039	42.0945	0.880873	9	4.07835
109	10.3259	648.05	18.1876	70.1913	0.0299744	0.00222712	7.63506	3.7974	18.7353	69.6611	0.171138	8	2.51017
112	9.68815	721.704	61.2926	1651.18	0.0298013	0.00729817	41.4902	5.00862	22.0881	31.4016	0.0114982	6	4.00566
113	9.34668	739.192	115.136	1572.38	0.051691	0.00753491	40.7539	5.72219	26.1307	27.3516	0.0415935	7	4.20613
114	9.81708	678.032	44.0714	2488.52	0.136195	0.00879971	49.6433	8.86684	24.951	16.4876	0.0512844	7	4.38488
115	9.55458	592.903	40.5044	176.022	0.00216815	0.00254657	9.42072	5.30864	17.219	67.6104	0.441237	8	2.82215
116	9.73072	598.469	37.1126	140.959	0.0317578	0.00182542	9.16113	14.0086	16.8026	59.3623	0.665402	7	3.23993
117	10.226	697.875	24.1715	50.9	0.000275935	0.00199372	3.34617	23.1715	14.9929	58.4224	0.0670676	9	3.25833
118	10.1621	633.753	53.3437	52.9217	0.00116865	0.00136753	3.13763	17.7977	15.5142	63.2068	0.343618	9	3.00853
119	10.1172	636.784	68.6017	91.4094	0.00159698	0.00208102	6.93757	6.64299	20.6556	65.2184	0.545478	11	2.81947
120	10.0358	675.463	96.7394	47.0784	0	0.0021622	3.14776	17.2059	16.8146	62.5364	0.295389	10	2.96508
121	10.3639	526.134	2.57136	12.7975	0	0.00187326	1.59695	0.630599	10.9882	85.6041	1.18008	8	1.79323
122	9.87901	748.702	35.9158	459.855	0.0125952	0.00300583	16.5528	2.13434	17.3055	21.0951	5.93535	12	5.59203
124	9.58849	604.178	51.8182	394.709	0.00348335	0.00351917	11.2931	5.98981	16.0768	66.4971	0.14329	7	2.85157
125	9.70128	622.461	28.3368	429.47	0.00967189	0.00346929	19.9766	22.3293	8.15151	49.0653	0.477292	9	3.97217
126	9.86093	722.94	38.9479	274.994	0.0363507	0.00251825	11.859	11.9192	24.7754	49.2332	2.21318	11	3.90426
127	9.72804	710.264	42.1665	41.852	0.00107536	0.00177538	4.82843	17.7962	21.5606	51.4814	4.33338	13	3.77709
128	10.3098	699.772	20.95	195.539	0.00301625	0.00227384	8.17865	12.8435	9.3071	62.9118	6.75898	11	3.56688
129	10.4521	646.948	2.48219	100.908	0.00267147	0.00142605	7.12001	4.07557	40.6491	41.299	6.85639	11	3.70234
130	10.307	680.471	2.34301	25.8494	0	0.00193635	1.67547	13.315	5.78893	57.8842	21.3364	11	3.33279
132	10.3873	603.951	17.8914	72.8773	0.000589862	0.00254718	7.08703	9.78579	1.96678	75.9159	5.24452	9	2.5052
133	10.0887	619.616	1.94295	64.0864	0.00218672	0.00176282	7.15257	1.3813	12.0719	79.249	0.145212	9	2.08181
135	9.6604	786.25	95.9595	35.3592	0.0378418	0.00253643	3.24733	7.9066	28.1476	60.5712	0.127247	7	2.73313
136	10.2212	624.651	68.1628	113.626	0.00511897	0.00253519	9.60253	6.26268	13.6761	69.162	1.29666	10	2.85219
137	10.4226	632.507	30.306	20.4798	0.000579523	0.00184332	2.4859	6.98883	17.8881	72.51	0.127226	8	2.31853
138	10.3895	642.499	8.41616	189.024	0.00718224	0.00224087	18.1327	1.42837	22.4362	50.6462	7.31029	10	4.0997
139	10.34	694.53	10.4015	272.434	0.00947223	0.00205365	8.03771	1.77005	4.56753	19.737	65.2298	12	4.11857
140	10.4557	639.106	0.314551	7.35396	0	0.000586662	5.17234	0.0213581	12.1005	16.0642	14.8608	10	4.51209
141	9.97325	685.121	33.0132	93.1326	0.000207143	0.00156231	1.84441	6.7691	10.6605	80.7079	0.0180259	10	1.9844
143	9.76882	714.589	52.7808	3440.49	0.087042	0.0119939	71.4345	9.14906	7.78328	11.4356	0.197627	7	3.59086
145	10.3061	601.864	2.69189	142.837	0.0380244	0.00203349	7.31517	1.69182	20.3324	69.0963	1.56431	10	2.56982
146	10.4725	652.425	10.7548	130.913	0.0173637	0.00360366	9.0883	16.4815	19.2481	50.7705	4.41155	9	4.27067
147	10.2138	672.475	43.1682	132.743	0.0310128	0.00169517	3.27804	34.3197	18.8565	43.3986	0.147124	9	4.11562
151	10.2658	912.515	14.5489	6477.48	0.0977455	0.0159614	87.0676	4.99342	0.466805	5.95482	1.51732	11	2.70581
152	9.79106	871.45	31.7646	706.923	0.0178519	0.00847278	33.0224	26.7102	17.4237	21.0556	1.78738	9	4.83872
153	9.54353	1009.78	83.0964	2303.99	0.144144	0.0104143	62.6778	14.5329	13.1088	8.25877	1.42167	7	4.05278
154	9.74492	865.753	36.3608	912.484	0.0506001	0.00908155	37.067	31.2251	20.7043	9.45174	1.55174	7	4.40967
155	9.3744	1177.39	74.5528	1831.11	0.121384	0.00887102	56.3444	15.1764	23.468	5.0112	0	8	3.68766
156	10.0446	995.916	37.5369	7749.05	0.0901986	0.0170675	84.6791	12.0446	2.02886	0.831368	0.416093	10	3.03037
157	9.40823	984.139	86.5132	1631.8	0.131032	0.00951889	50.6819	17.9839	21.4077	7.4537	2.47283	8	4.68769
159	9.66811	969.688	24.9107	2223.79	0.379169	0.0111716	55.5214	24.7402	11.5837	8.15386	0.00081702	7	4.11033
160	9.24574	1005.48	132.179	1578.52	0.272117	0.00842703	43.2864	14.2732	39.8615	2.20442	0.373658	11	3.49084
161	9.45188	979.331	72.0556	2240.85	0.24884	0.00946391	57.7351	20.665	20.567	1.03047	0.000815894	9	3.16515
162	9.32429	999.043	86.7712	1600.6	0.199009	0.00871098	50.0669	20.2061	27.9341	1.79215	0.000815355	8	3.26661
163	9.69197	1034.57	29.1332	1515.84	0.0580828	0.00902152	49.8844	18.0273	21.5519	10.5322	0.0040832	8	4.00937
164	8.27027	1053.55	263.143	287.291	0.0110737	0.0047807	8.9331	19.5734	63.5086	7.68443	0.300499	10	6.7735
165	9.33947	1079.74	74.1163	1923.8	0.115939	0.0101367	47.0155	27.4092	22.4833	2.94697	0.145	8	4.06704
166	9.41476	1083.79	44.8733	690.621	0.067014	0.00553126	22.4313	28.2599	21.0736	28.0825	0.152689	10	4.90851
167	8.89855	1071.2	119.189	850.04	0.0419353	0.00466757	16.1512	30.7368	47.6391	4.2846	1.18832	12	5.93295
168	9.14604	1170.1	95.0909	16.228	0.00159087	0.00114031	1.09377	31.0908	29.6454	34.2361	3.93393	12	5.83027
169	8.77478	1648.71	273.51	700.181	0.0351621	0.00584703	16.6161	8.68855	73.5292	0.0132358	1.15298	14	5.84961
170	10.0262	1249.35	69.0421	70.738	0.00169139	0.00278382	4.63158	16.4523	74.1394	2.90705	1.86966	9	3.11386
171	9.85714	1258.3	129.258	674.348	0.219067	0.00423256	18.1737	29.694	50.7642	1.24272	0.124715	12	3.40191
172	10.4111	1012.72	24.7248	509.506	0.0316974	0.00439863	24.4209	6.62961	19.6361	49.1669	0.146478	8	4.21064
173	10.4283	1008.95	13.7088	152.264	0.025471	0.00275504	13.4034	6.19108	6.93518	73.2416	0.228729	9	2.56755
174	10.3949	1016.09	7.89396	153.375	0.00480754	0.00313538	11.0745	7.0775	1.28048	79.5769	0.990629	10	2.12763
175	9.78463	649.195	10.8374	143.852	0.281429	0.00259773	8.44246	9.71737	5.12275	33.1856	43.5318	9	6.21785
176	9.21276	734.28	102.577	112.783	0.00072184	0.00286107	8.96425	15.5555	8.25737	67.2229	0	5	2.79312
177	9.29579	701.377	102.531	135.326	0.00755255	0.00357571	11.9217	22.7225	12.9908	52.3651	0	5	3.41741
178	9.63847	812.429	67.0444	2891.32	0.209343	0.011681	78.9832	13.3638	5.39174	2.26129	0	5	2.64964
179	9.77118	729.366	27.0847	1256.49	0.0999993	0.00772392	31.9866	18.6159	6.36052	43.0354	0.0016427	6	4.15428
183	9.10618	951.705	107.083	71.6502	0.0926078	0.00302143	6.22352	42.1568	45.3616	5.21726	1.04082	10	3.31994
184	9.18204	1136.78	61.0723	699.255	0.0404527	0.00594792	35.1712	25.4543	31.2531	7.64413	0.477191	9	4.29574
185	9.57029	1016.59	17.6059	1827.24	0.149165	0.00994837	59.6608	13.8738	5.07241	21.3137	0.0792177	9	4.26944
186	9.16351	847.598	110.893	11.4869	0.000276647	0.00155288	2.6668	15.1975	14.1447	67.991	0	5	2.52989
187	9.33388	936.614	46.2738	552.118	0.1124	0.00459129	20.5398	26.5941	22.749	26.077	4.04007	8	4.98827
188	9.80417	754.62	62.6309	2587.33	0.274019	0.01261	58.7124	15.382	5.2552	20.128	0.522399	6	3.86353
189	9.19275	723.748	122.092	101.76	0.00224848	0.00239882	8.41922	10.5897	6.37842	74.6127	0	5	2.35656
190	8.93383	852.332	156.266	255.78	0.0320416	0.00492104	15.6894	27.2138	26.2834	30.8134	0	5	4.05053
191	8.61745	993.635	220.21	273.037	0.126006	0.00526283	14.5403	15.2319	50.5109	19.7168	0	9	6.31433
192	8.13492	985.187	261.474	120.103	0.000478128	0.0018369	3.7626	12.8356	71.4035	8.5696	3.42866	10	5.95236
193	8.92487	1228.61	107.343	402.621	0.00897375	0.00354083	17.7986	26.9423	53.3983	1.58338	0.277381	11	3.78456
194	9.58943	955.142	75.1933	1932.02	0.122865	0.00995011	61.471	8.15635	24.8217	5.1119	0.439119	8	3.63344
195	8.72157	1125.23	203.475	832.431	0.0921101	0.00559317	29.8798	8.65405	58.0321	0.998325	2.43565	10	3.46872
196	9.63918	864.745	48.0729	1687.43	0.0789409	0.00965613	49.6613	25.2717	19.8229	3.94402	1.29998	7	3.9031
197	9.08679	1392.5	124.227	192.305	0.275533	0.00438277	11.2735	40.1132	40.6807	1.72882	6.20384	10	4.60719
198	9.32565	1112.93	95.0952	1354.89	0.308773	0.00543134	35.3442	18.5056	41.0362	1.73406	3.37995	11	4.77186
199	9.62172	707.952	9.98821	29.4287	0.000803246	0.00180189	4.73996	1.57408	9.2165	42.9698	28.0676	11	5.61266
200	8.77366	776.137	129.152	4.10119	0	0.00148826	1.2156	34.7537	26.0392	37.6472	0.344312	8	4.39609
201	8.43653	1078.46	194.952	4.88593	0.000315541	0.000810047	0.301719	40.6226	52.1249	6.9178	0.0329879	9	5.97876
202	9.48223	782.318	18.0066	43.7369	0.00272486	0.00158233	3.15859	6.17911	7.34221	34.8536	12.1142	11	4.82473
203	9.50602	770.785	13.9463	50.7546	0.0218534	0.00161768	3.46933	4.94735	6.27917	30.0158	14.4982	11	4.91096
204	9.02073	866.639	88.2647	44.196	0.000253003	0.00220755	5.50678	20.0379	19.0499	28.5581	11.8464	13	6.40605
205	10.9399	690.013	51.8412	715.12	0.024089	0.00536858	30.6034	9.62415	14.1503	45.5207	0.101509	10	4.06854
206	10.3065	797.402	89.4625	664.411	0.0403435	0.00546883	26.2669	17.9602	39.4064	13.1262	3.23961	12	4.63004
207	11.2148	671.879	18.7293	3427.95	0.0739223	0.0119378	70.3697	0.292225	7.8635	1.98912	19.4854	12	4.60842
209	10.4699	770.749	87.8039	878.894	0.0307856	0.00545092	35.0051	11.9271	42.1124	10.7288	0.226507	10	4.04347
210	10.1858	826.705	100.882	449.665	0.0463574	0.00506597	25.013	23.6698	29.9993	20.5278	0.790115	11	5.22658
211	10.2072	733.514	83.3024	40.2704	0.000541394	0.00241783	3.21209	21.081	53.0848	16.6554	5.96682	8	3.69962
212	11.1301	761.693	64.1021	4259.07	0.075991	0.0127352	77.2924	2.79871	16.185	1.41856	2.30533	12	3.74625
213	11.2767	659.526	19.2471	3050.33	0.189726	0.0123944	65.1322	8.33998	17.3418	5.47913	3.7068	12	4.81155
214	11.3311	646.701	15.2583	2579.52	0.0472629	0.0134759	61.5872	2.79177	10.9079	7.10174	17.6114	13	5.59939
215	11.2416	656.096	43.6332	3936.94	0.137246	0.0137417	86.7345	2.98548	8.99899	0.655463	0.625548	8	2.8748
216	11.3909	661.027	59.6174	5062.01	0.196128	0.0168767	79.8762	6.49891	12.2917	1.19309	0.139504	10	3.48759
217	11.4738	720.338	19.0405	5808.04	0.236885	0.0130817	79.739	5.09781	12.5628	1.56943	1.03092	9	3.38976
218	11.6636	695.037	27.8334	8985.71	0.112931	0.0230962	92.0517	0.878418	6.27859	0.716167	0.074476	10	2.22577
219	11.4334	731.407	32.7754	5793.6	0.0749445	0.015028	80.7579	10.793	6.80491	0.669588	0.974615	9	3.43105
220	10.9901	756.163	71.111	2247.3	0.216182	0.0113356	56.9722	22.7651	18.502	0.862441	0.898265	9	3.66616
221	11.9206	731.556	8.4983	14630.8	0.0935149	0.0239712	93.1007	0.206992	2.13315	0.572391	3.98677	9	1.665
222	9.36348	856.337	63.3865	1019.78	0.234569	0.00640593	26.2743	40.5493	30.1342	1.88395	1.15823	10	3.98337
223	8.56312	879.155	190.71	495.138	0.0340469	0.00374052	10.3676	20.0573	59.814	2.37789	7.38311	11	3.52261
224	9.44874	986.691	95.0267	2573.98	0.339385	0.00985151	62.8954	15.4668	20.8405	0.749959	0.0465154	10	2.9207
